# Sulfide is a keystone metabolite for gut homeostasis and immunity

**DOI:** 10.1101/2025.03.06.641928

**Authors:** Victor I. Band, Inta Gribonika, Apollo Stacy, Nicolas Bouladoux, Shreni Mistry, Andrew Burns, P. Juliana Perez-Chaparro, Joanna Chau, Michel Enamorado, Motoyoshi Nagai, Vanya Bhushan, Dominic P. Golec, Pamela L. Schwartzberg, Suchitra K. Hourigan, Aleksandra Nita-Lazar, Yasmine Belkaid

## Abstract

Hydrogen sulfide is a gaseous, reactive molecule specifically enriched in the gastrointestinal tract. Here, we uncover a non-redundant role for sulfide in the control of both microbial and immune homeostasis of the gut. Notably, depletion of sulfide via both pharmaceutical and dietary interventions led to a profound collapse of CD4 T cells in the ileum of the small intestine lamina propria and significant impact on microbial ecology. As a result, mice with reduced sulfide within the gut were deficient in their ability to mount T cell dependent antibody responses to oral vaccine. Mechanistically, our results support the idea that sulfide could act directly on CD4 T cells via enhanced AP-1 activation, leading to heightened proliferation and cytokine production. This study uncovers sulfides as keystone components in gut ecology and provides mechanistic insight between diet, gut sulfide production and mucosal immunity.
