## Supplemental Tables for "Sulfide is a keystone metabolite for gut homeostasis and immunity"

### Sheet: Table S1
Amino Acids (g/Kg)	Defined AA Diet	Sulfur Amino Acid Depleted Diet
L-Alanine	3.5	3.5
L-Arginine	12.1	12.1
L-Asparagine	6	6
L-Aspartic Acid	3.5	3.5
L-Cystine	3.5	0
L-Glutamic Acid	40	40
Glycine	23.3	23.3
L-Histidine	4.5	4.5
L-Isoleucine	8.2	8.2
L-Leucine	11.1	11.1
L-Lysine	18	18
L-Methionine	8.2	1
L-Phenylalanine	7.5	7.5
L-Proline	3.5	3.5
L-Serine	3.5	3.5
L-Threonine	8.2	8.2
L-Tryptophan	1.8	1.8
L-Tyrosine	5	5
L-Valine	8.2	8.2
Nutrients (%)
Protein	15.4	14.7
Carbohydrates	64.9	66
Fat	8	8
Kcal/g	3.9	3.9

### Sheet: Table S2
Significant enriched persulfidated fraction proteins
Protein	p value	Log2 fold increase
Transcriptional activator protein Pur-alpha OS=Mus musculus OX=10090 GN=Pura PE=1 SV=1	1.70806e-16	5.28352
Leucine-rich repeat flightless-interacting protein 1 OS=Mus musculus OX=10090 GN=Lrrfip1 PE=1 SV=2	1.70806e-16	5.99286
5'-3' exoribonuclease 2 OS=Mus musculus OX=10090 GN=Xrn2 PE=1 SV=1	1.70806e-16	4.9458
Tropomyosin alpha-4 chain OS=Mus musculus OX=10090 GN=Tpm4 PE=1 SV=3	1.70806e-16	6.03157
Small ribosomal subunit protein uS10 OS=Mus musculus OX=10090 GN=Rps20 PE=1 SV=1	1.70806e-16	6.26272
Long-chain specific acyl-CoA dehydrogenase, mitochondrial OS=Mus musculus OX=10090 GN=Acadl PE=1 SV=2	1.70806e-16	4.74029
Sodium/potassium-transporting ATPase subunit alpha-3 OS=Mus musculus OX=10090 GN=Atp1a3 PE=1 SV=1	1.70806e-16	4.508
Sodium/potassium-transporting ATPase subunit alpha-2 OS=Mus musculus OX=10090 GN=Atp1a2 PE=1 SV=1	1.70806e-16	4.508
Peptidyl-prolyl cis-trans isomerase B OS=Mus musculus OX=10090 GN=Ppib PE=1 SV=2	1.70806e-16	6.06404
Small nuclear ribonucleoprotein Sm D3 OS=Mus musculus OX=10090 GN=Snrpd3 PE=1 SV=1	1.70806e-16	5.88002
Moesin OS=Mus musculus OX=10090 GN=Msn PE=1 SV=3	1.70806e-16	7.48993
Radixin OS=Mus musculus OX=10090 GN=Rdx PE=1 SV=3	1.70806e-16	7.48993
Ribose-phosphate pyrophosphokinase 2 OS=Mus musculus OX=10090 GN=Prps2 PE=1 SV=4	1.70806e-16	5.43648
Ribose-phosphate pyrophosphokinase 1 OS=Mus musculus OX=10090 GN=Prps1 PE=1 SV=4	1.70806e-16	5.43648
Ras GTPase-activating-like protein IQGAP1 OS=Mus musculus OX=10090 GN=Iqgap1 PE=1 SV=2	1.70806e-16	6.21795
14-3-3 protein theta OS=Mus musculus OX=10090 GN=Ywhaq PE=1 SV=1	1.70806e-16	5.99211
Poly(rC)-binding protein 2 OS=Mus musculus OX=10090 GN=Pcbp2 PE=1 SV=1	1.70806e-16	6.26837
Granzyme B(G,H) OS=Mus musculus OX=10090 GN=Gzmb PE=1 SV=1	1.70806e-16	6.52854
Glucocorticoid receptor OS=Mus musculus OX=10090 GN=Nr3c1 PE=1 SV=2	1.70806e-16	4.11149
Ubiquitin carboxyl-terminal hydrolase isozyme L3 OS=Mus musculus OX=10090 GN=Uchl3 PE=1 SV=2	1.70806e-16	5.04205
Ubiquitin carboxyl-terminal hydrolase isozyme L4 OS=Mus musculus OX=10090 GN=Uchl4 PE=2 SV=1	1.70806e-16	5.04205
Ras-related protein Rab-8B OS=Mus musculus OX=10090 GN=Rab8b PE=1 SV=1	1.70806e-16	3.4229
Ras-related protein Rab-8A OS=Mus musculus OX=10090 GN=Rab8a PE=1 SV=2	1.70806e-16	3.4229
Extracellular matrix protein 1 OS=Mus musculus OX=10090 GN=Ecm1 PE=1 SV=2	1.70806e-16	4.58784
Septin-7 OS=Mus musculus OX=10090 GN=Septin7 PE=1 SV=1	1.70806e-16	4.54475
Nuclear autoantigenic sperm protein OS=Mus musculus OX=10090 GN=Nasp PE=1 SV=2	1.70806e-16	5.57163
Serine/threonine-protein phosphatase 2A 65 kDa regulatory subunit A beta isoform OS=Mus musculus OX=10090 GN=Ppp2r1b PE=1 SV=2	1.70806e-16	5.37646
Small ribosomal subunit protein eS7 OS=Mus musculus OX=10090 GN=Rps7 PE=1 SV=1	1.70806e-16	2.59589
Troponin C, skeletal muscle OS=Mus musculus OX=10090 GN=Tnnc2 PE=1 SV=2	1.70806e-16	0.947297
Actin-related protein 2 OS=Mus musculus OX=10090 GN=Actr2 PE=1 SV=1	1.70806e-16	4.65513
RNA-binding protein 27 OS=Mus musculus OX=10090 GN=Rbm27 PE=1 SV=3	1.70806e-16	0.410111
Serine/arginine-rich splicing factor 2 OS=Mus musculus OX=10090 GN=Srsf2 PE=1 SV=4	1.70806e-16	0.410111
Gephyrin OS=Mus musculus OX=10090 GN=Gphn PE=1 SV=2	1.70806e-16	0.410111
DAZ-associated protein 1 OS=Mus musculus OX=10090 GN=Dazap1 PE=1 SV=2	1.70806e-16	6.67089
Linker for activation of T-cells family member 1 OS=Mus musculus OX=10090 GN=Lat PE=1 SV=1	1.70806e-16	0.410111
Interleukin enhancer-binding factor 3 OS=Mus musculus OX=10090 GN=Ilf3 PE=1 SV=2	1.70806e-16	0.410111
Protein phosphatase 1 regulatory subunit 12C OS=Mus musculus OX=10090 GN=Ppp1r12c PE=1 SV=1	1.70806e-16	0.410111
Large ribosomal subunit protein uL1 OS=Mus musculus OX=10090 GN=Rpl10a PE=1 SV=3	1.70806e-16	0.410111
Nuclear pore complex protein Nup214 OS=Mus musculus OX=10090 GN=Nup214 PE=1 SV=2	1.70806e-16	0.410111
WD repeat and HMG-box DNA-binding protein 1 OS=Mus musculus OX=10090 GN=Wdhd1 PE=1 SV=2	1.70806e-16	0.410111
T-cell surface glycoprotein CD3 gamma chain OS=Mus musculus OX=10090 GN=Cd3g PE=1 SV=1	1.70806e-16	0.410111
Activator of 90 kDa heat shock protein ATPase homolog 1 OS=Mus musculus OX=10090 GN=Ahsa1 PE=1 SV=2	1.70806e-16	0.410111
Arf-GAP with GTPase, ANK repeat and PH domain-containing protein 2 OS=Mus musculus OX=10090 GN=Agap2 PE=1 SV=1	1.70806e-16	0.410111
Adenylosuccinate lyase OS=Mus musculus OX=10090 GN=Adsl PE=1 SV=2	1.70806e-16	0.410111
Large ribosomal subunit protein eL29 OS=Mus musculus OX=10090 GN=Rpl29 PE=1 SV=2	1.70806e-16	0.410111
Lupus La protein homolog OS=Mus musculus OX=10090 GN=Ssb PE=1 SV=1	1.70806e-16	0.410111
Clathrin interactor 1 OS=Mus musculus OX=10090 GN=Clint1 PE=1 SV=2	1.70806e-16	0.410111
TAR DNA-binding protein 43 OS=Mus musculus OX=10090 GN=Tardbp PE=1 SV=1	1.70806e-16	0.410111
Large ribosomal subunit protein uL11 OS=Mus musculus OX=10090 GN=Rpl12 PE=1 SV=2	1.70806e-16	0.410111
S-adenosylhomocysteine hydrolase-like protein 1 OS=Mus musculus OX=10090 GN=Ahcyl1 PE=1 SV=1	1.70806e-16	4.07734
Putative adenosylhomocysteinase 3 OS=Mus musculus OX=10090 GN=Ahcyl2 PE=1 SV=1	1.70806e-16	4.07734
Caspase-8 OS=Mus musculus OX=10090 GN=Casp8 PE=1 SV=1	1.70806e-16	5.41941
Nucleosome assembly protein 1-like 1 OS=Mus musculus OX=10090 GN=Nap1l1 PE=1 SV=2	2.85236e-06	3.74706
Large ribosomal subunit protein eL24 OS=Mus musculus OX=10090 GN=Rpl24 PE=1 SV=2	5.69604e-06	6.21118
Dolichyl-diphosphooligosaccharide--protein glycosyltransferase subunit 1 OS=Mus musculus OX=10090 GN=Rpn1 PE=1 SV=1	6.66478e-06	7.15781
Prohibitin 1 OS=Mus musculus OX=10090 GN=Phb1 PE=1 SV=1	7.21479e-06	3.2189
Small ribosomal subunit protein uS5 OS=Mus musculus OX=10090 GN=Rps2 PE=1 SV=3	1.33255e-05	8.80609
Protein enabled homolog OS=Mus musculus OX=10090 GN=Enah PE=1 SV=2	1.48236e-05	4.74653
Glycogen phosphorylase, brain form OS=Mus musculus OX=10090 GN=Pygb PE=1 SV=3	1.91839e-05	4.16794
Serine hydroxymethyltransferase, mitochondrial OS=Mus musculus OX=10090 GN=Shmt2 PE=1 SV=1	2.30831e-05	6.17654
Eukaryotic translation initiation factor 1A, X-chromosomal OS=Mus musculus OX=10090 GN=Eif1ax PE=2 SV=3	2.86102e-05	4.99908
Eukaryotic translation initiation factor 1A OS=Mus musculus OX=10090 GN=Eif1a PE=2 SV=3	2.86102e-05	4.99908
Large ribosomal subunit protein eL21 OS=Mus musculus OX=10090 GN=Rpl21 PE=1 SV=4	2.97831e-05	5.96043
Non-selective voltage-gated ion channel VDAC1 OS=Mus musculus OX=10090 GN=Vdac1 PE=1 SV=3	3.49276e-05	6.56724
Hepatocyte growth factor-regulated tyrosine kinase substrate OS=Mus musculus OX=10090 GN=Hgs PE=1 SV=2	3.80804e-05	3.83933
Vesicle-trafficking protein SEC22b OS=Mus musculus OX=10090 GN=Sec22b PE=1 SV=3	5.61723e-05	4.48967
Eukaryotic translation initiation factor 3 subunit F OS=Mus musculus OX=10090 GN=Eif3f PE=1 SV=2	0.0001879	4.26494
Valine--tRNA ligase OS=Mus musculus OX=10090 GN=Vars1 PE=1 SV=1	0.000250817	3.58039
Protein phosphatase 1 regulatory subunit 12B OS=Mus musculus OX=10090 GN=Ppp1r12b PE=1 SV=2	0.000481619	2.8057
Large ribosomal subunit protein uL2 OS=Mus musculus OX=10090 GN=Rpl8 PE=1 SV=2	0.000802368	8.08529
Small ribosomal subunit protein uS9 OS=Mus musculus OX=10090 GN=Rps16 PE=1 SV=4	0.00197729	6.51256
High mobility group protein B1 OS=Mus musculus OX=10090 GN=Hmgb1 PE=1 SV=2	0.00222781	0.298413
Replication factor C subunit 1 OS=Mus musculus OX=10090 GN=Rfc1 PE=1 SV=2	0.00292193	4.86781
Heterogeneous nuclear ribonucleoprotein F OS=Mus musculus OX=10090 GN=Hnrnpf PE=1 SV=3	0.00383653	4.04976
Heterogeneous nuclear ribonucleoprotein Q OS=Mus musculus OX=10090 GN=Syncrip PE=1 SV=2	0.00388608	4.60876
Ras-related protein Rap-2c OS=Mus musculus OX=10090 GN=Rap2c PE=1 SV=1	0.00512276	4.37891
Ras-related protein Rap-2b OS=Mus musculus OX=10090 GN=Rap2b PE=1 SV=1	0.00512276	4.37891
Ras-related protein Rap-2a OS=Mus musculus OX=10090 GN=Rap2a PE=1 SV=2	0.00512276	4.37891
Activated RNA polymerase II transcriptional coactivator p15 OS=Mus musculus OX=10090 GN=Sub1 PE=1 SV=3	0.00625078	1.1449
Protein PBDC1 OS=Mus musculus OX=10090 GN=Pbdc1 PE=1 SV=1	0.00805021	3.83481
Heterogeneous nuclear ribonucleoprotein M OS=Mus musculus OX=10090 GN=Hnrnpm PE=1 SV=3	0.0117425	3.77748
Histone H2A.V OS=Mus musculus OX=10090 GN=H2az2 PE=1 SV=3	0.0119426	3.48615
Histone H2A.Z OS=Mus musculus OX=10090 GN=H2az1 PE=1 SV=2	0.0119426	3.48615
Transcription factor Sp1 OS=Mus musculus OX=10090 GN=Sp1 PE=1 SV=2	0.0119426	5.28609
Hexokinase-1 OS=Mus musculus OX=10090 GN=Hk1 PE=1 SV=3	0.0120509	3.28023
Transitional endoplasmic reticulum ATPase OS=Mus musculus OX=10090 GN=Vcp PE=1 SV=4	0.0213128	2.97906
Histone H4 OS=Mus musculus OX=10090 GN=H4c1 PE=1 SV=2	0.0259322	2.59185
mRNA-decapping enzyme 1A OS=Mus musculus OX=10090 GN=Dcp1a PE=1 SV=1	0.0373503	3.8183
Transmembrane emp24 domain-containing protein 9 OS=Mus musculus OX=10090 GN=Tmed9 PE=1 SV=2	0.0429175	2.65961
Large ribosomal subunit protein eL15 OS=Mus musculus OX=10090 GN=Rpl15 PE=1 SV=4	0.0441492	2.47597
Large ribosomal subunit protein eL20 OS=Mus musculus OX=10090 GN=Rpl18a PE=1 SV=1	0.0457984	2.72717

### Sheet: Table S3
Target	Fluorophore	Clone	Supplier
B220	PE-CF594	RA3-6B2	BD
Bcl6	FITC	K112-91	BD
CCR2	PE	L1.2	R&D systems
CD103	BUV496	M290	BD
CD103	PerCP-eF710	20000000	ebioscience
CD11b	BUV737	M1/70	BD
CD11c	BV785	N418	Biolegend
CD138	BV650	281-2	Biolegend
CD19	BV785	6D5	Biolegend
CD1d tetramer	APC	n/a	Emory tetramer core
CD24	BV605	M1/69	Biolegend
CD4	BV510	RM4-5	Biolegend
CD4	BV570	RM4-5	Biolegend
CD44	AF700	IM7	ebioscience
CD45	APCef780	30-F11	ebioscience
CD45	BUV395	30-F11	BD
CD45	BV510	30-F11	Biolegend
CD62L	PE-Cy7	MEL14	ebioscience
CD62L	PE	MEL14	ebioscience
CD64	APC	X54-5/7.1	Biolegend
CD69	PerCP-Cy5.5	H1.2F3	Biolegend
CD69	PerCP-Cy5.5	H1.2F3	ebioscience
CD8 beta	BV650	H35-7.2	BD
CD8 beta	BV510	eBioH35-17.2	ebioscience
CD90.2	BV785	30-H12	Biolegend
CXCR5	AF647	L138D7	Biolegend
FoxP3	AF700	FJK-16s	ebioscience
FoxP3	FITC	FJK-16s	ebioscience
GATA-3	eF660	TWAJ	ebioscience
GL7	PerCP-Cy5.5	GL7	Biolegend
IFNg	BV605	XMG1.2	Biolegend
IFNg	BV605	XMG1.2	ebioscience
IgA	PE	11-44-2	ebioscience
IgD	BV605	11-26c2a	Biolegend
IL-10	BV711	JES5-16E3	BD
IL-13	FITC	eBio13A	ebioscience
IL-17A	PE-Cy7	TC11-18H10.1	Biolegend
IL-17A	BV421	TC11-18H10.1	Biolegend
IL-22	PE	1H8PWSR	ebioscience
IL-22	PerCP-eF710	1H8PWSR	ebioscience
IL-5	eFluor450	TRFK5	Biolegend
IL13	eFluor450	eBio13A	ebioscience
iNOS	AF488	cxnft	ebioscience
Ki67	APC-eF780	SolA15	ebioscience
Ki67	AF532	SolA15	ebioscience
KI67	PE-Cy7	SolA15	ebioscience
Ki67	FITC	SolA15	ebioscience
KLRG1	BV750	2F1	BD
Ly6C	APC-Cy7	AL-21	BD
Ly6G	PE-Cy7	1A8	BD
MHC-II	BV650	M5/114.15.2	Biolegend
MHC-II	BV421	M5/114.15.2	ebioscience
MR1 tetramer	PE	n/a	Emory tetramer core
NK1.1	BUV661	PK136	BD
NK1.1	PE-CF594	PK136	BD
NKp46	BV480	29A1.4	Biolegend
Nur77	PE-Cy7	12.14	ebioscience
PD-1	BV711	29f.1.a12	Biolegend
phospho-ERK	PE	612566	BD
RORgt	PerCP-eF710	B2D	ebioscience
RORgt	PE-Dazzle594	Q31-378	BD
Siglec F	BV421	e50-2440	BD
T-bet	BV421	4b10	biolegend
T-bet	PE-Cy7	4B10	Biolegend
TCR-beta	BUV737	H57-597	BD
TCR-gamma delta	PE-CF594	GL3	BD
TCRb	BUV737	H57-597	BD
TCRb	PE-CF594	h57-597	BD
TCRgd	BUV805	GL3	BD
TNF-alpha	BB700	MP6-XT22	BD
TNF-alpha	AF700	MP6-XT22	BD
TCR V-gamma4	BV650	UC3-10A6	BD
